# Identification of a new human polyomavirus in distinct populations and tissues

**DOI:** 10.1101/2023.06.22.545219

**Authors:** Carolina Torres, Rita M. Correa, María A. Picconi, Christopher B. Buck, Viviana A. Mbayed

**Affiliations:** Universidad de Buenos Aires, Facultad de Farmacia y Bioquímica, Instituto de Investigaciones en Bacteriología y Virología Molecular (IBaViM), Buenos Aires, Argentina; Consejo Nacional de Investigaciones Científicas y Técnicas (CONICET), Buenos Aires, Argentina; Servicio Virus Oncogénicos, Departamento de Virología, Instituto Nacional de Enfermedades Infecciosas - ANLIS “Dr. Carlos G. Malbrán,” Buenos Aires, Argentina; Lab of Cellular Oncology, National Cancer Institute, NIH, Bethesda, MD, USA

## Abstract

**Objectives:** This work aimed to characterize a novel human polyomavirus (HPyV) with cutaneous tropism.

**Methods:** Swabs of healthy skin (forehead) of 75 immunocompetent individuals from Argentina were screened for HPyV through sequence amplification techniques. Publicly available metagenomic datasets were also analyzed.

**Results:** A previously unknown polyomavirus sequence was detected in two skin swab samples. A nearly identical sequence was detected in public datasets representing metagenomic surveys of human skin and feces. Further analyses showed that the new polyomavirus diverges from its nearest relative, human polyomavirus 6 (HPyV6), by 17.3-17.7% (in nucleotides for the large T antigen), which meets criteria for a new species designation in the genus *Deltapolyomavirus*.

The screening also revealed more distant HPyV6 relatives in macaque genital and chimpanzee fecal datasets. Since polyomaviruses are generally thought to cospeciate with mammalian hosts, the high degree of similarity to HPyV6 suggests the new polyomavirus species is human-tropic.

**Conclusions:** A novel polyomavirus was identified and characterized from samples of distinct populations and tissues. We suggest the common name human polyomavirus 16 (HPyV16).
