## Supplementary material for "Identification of a new human polyomavirus in distinct populations and tissues": Supplemetary Table S4

### Sheet: SDT
Table S4. Estimates of identity score (%) for HPyV16 and all other members of the Deltapolyomavirus genus for LT coding region (in nucleotides)
	HPyV6_HM011560	HPyV16_OR089089_skin	HPyV16_SRR3644061_skin	HPyV16_SRR6914032_feces	Polyomavirus_macaca5023	Polyomavirus_pan5038	HPyV7_HM011566	HPyV15_BK010702	HPyV10_JQ898291	HPyV11_JX463183	Giant_panda_polyomavirus_KY612371	Canis_lupus_polyomavirus_1_MG701355	Raccoonassociate_polyomavirus_2_KY549442
HPyV6_HM011560	100.001
HPyV16_OR089089_skin	82.301	100.001
HPyV16_SRR3644061_skin	82.401	99.401	100.001
HPyV16_SRR6914032_feces	82.701	96.601	96.601	100.001
Polyomavirus_macaca5023	75.701	73.301	73.301	73.301	100.001
Polyomavirus_pan5038	75.701	77.201	77.201	77.401	77.601	100.001
HPyV7_HM011566	71.501	70.601	70.501	70.401	71.301	70.801	100.001
HPyV15_BK010702	70.401	69.801	69.601	70.301	69.001	70.101	78.001	100.001
HPyV10_JQ898291	64.101	64.701	65.001	65.001	63.601	64.501	62.401	63.601	100.001
HPyV11_JX463183	62.401	61.601	61.101	60.401	62.101	63.901	62.401	60.801	69.501	100.001
Giant_panda_polyomavirus_KY612371	60.601	60.401	60.501	61.301	61.501	60.001	59.101	60.601	66.101	63.001	100.001
Canis_lupus_polyomavirus_1_MG701355	59.601	59.401	59.601	60.101	58.901	58.401	60.601	61.301	63.801	62.201	80.101	100.001
Raccoonassociate_polyomavirus_2_KY549442	59.301	60.601	60.601	60.501	59.601	58.301	61.601	60.801	64.201	64.301	78.001	77.001	100.001
Pairwise sequence identities matrix estimated using Sequence Demarcation Tool v.1.2 [1]. In the color coded matrix, the discontinuous range of red, green and blue shades differente the scores above and below of 70% and 85% cut-off values.
1. Muhire BM, Varsani A, Martin DP. SDT: a virus classification tool based on pairwise sequence alignment and identity calculation. PLoS One 2014;9:e108277. https://doi.org/10.1371/journal.pone.0108277.
