## Supplementary material for "Identification of a new human polyomavirus in distinct populations and tissues": Supplemetary Table S5

### Sheet: SDT
Table S5. Estimates of identity score (%) for HPyV16 and all other members of the Deltapolyomavirus genus for LT coding region (in amino acids)
	HPyV6_HM011560	HPyV16_OR089089_skin	HPyV16_SRR3644061_skin	HPyV16_SRR6914032_feces	Polyomavirus_macaca5023	Polyomavirus_pan5038	HPyV7_HM011566	HPyV15_BK010702	HPyV10_JQ898291	HPyV11_JX463183	Raccoonassociated_polyomavirus_2_KY549442	Canis_lupus_polyomavirus_1_MG701355	Giant_panda_polyomavirus_KY612371
HPyV6_HM011560	100.001
HPyV16_OR089089_skin	82.001	100.001
HPyV16_SRR3644061_skin	82.301	99.001	100.001
HPyV16_SRR6914032_feces	83.101	96.001	96.101	100.001
Polyomavirus_macaca5023	77.701	75.601	75.801	75.801	100.001
Polyomavirus_pan5038	77.201	78.601	78.901	79.501	80.601	100.001
HPyV7_HM011566	70.801	69.701	69.901	69.901	75.501	70.801	100.001
HPyV15_BK010702	70.701	69.701	69.801	70.101	71.901	71.201	78.801	100.001
HPyV10_JQ898291	49.801	50.901	51.401	50.601	50.901	49.301	50.201	49.801	100.001
HPyV11_JX463183	46.901	47.501	47.601	47.301	47.301	47.201	48.501	45.701	62.501	100.001
Raccoonassociated_polyomavirus_2_KY549442	45.501	45.601	45.701	45.701	47.501	43.801	48.001	47.401	58.701	54.401	100.001
Canis_lupus_polyomavirus_1_MG701355	45.701	45.901	46.201	46.201	46.501	43.501	48.601	46.701	58.401	54.501	78.901	100.001
Giant_panda_polyomavirus_KY612371	45.201	44.801	45.101	45.101	45.501	43.001	47.601	46.301	57.301	52.301	80.801	87.001	100.001
Pairwise sequence identities matrix estimated using Sequence Demarcation Tool v.1.2 [1]. In the color coded matrix, the discontinuous range of red, green and blue shades differente the scores above and below of 70% and 85% cut-off values.
1. Muhire BM, Varsani A, Martin DP. SDT: a virus classification tool based on pairwise sequence alignment and identity calculation. PLoS One 2014;9:e108277. https://doi.org/10.1371/journal.pone.0108277.
